# Climatic seasonality and topographic complexity shape plant growth form distributions in the Canary Islands

**DOI:** 10.1101/2025.09.19.677327

**Authors:** Lucas S. Jansen, Ryan F.A. Brewer, Juli Caujapé-Castells, Luis Valente, Frederic Lens

## Abstract

Plant growth forms reflect the environmental conditions under which they evolved and persist. Yet, previous studies linking environmental conditions with plant growth form have overlooked that different growth form types arose through distinct evolutionary pathways. For instance, some woody angiosperm lineages evolved woodiness from a herbaceous ancestor, whereas others have retained their woodiness throughout evolutionary history. The Canary Islands are a global hotspot of insular woodiness (woodiness trait evolved on the islands from herbaceous colonisers), raising the question of whether insular woody species generally occur in different environmental conditions than other growth forms on the islands. Here, we use a novel pipeline to extract, filter, and analyse publicly available spatial data to identify the environmental correlates of plant growth forms in the angiosperm flora of the Canary Islands, accounting for their distinct evolutionary histories as well as differences in life span. To assess whether and how five growth forms (annual herbaceous, perennial herbaceous, ancestral woodiness, derived woodiness, and insular woodiness) differ in environmental niche space, we applied a phylogenetic principal component analysis to a dataset of ∼1,000 native Canary Island angiosperm species. We show the herbaceous and woody growth forms have an unexpectedly high overlap in niche space. The subtle differences are explained mostly by climatic seasonality (in both temperature and precipitation) and topographic complexity. We use phylogenetic ANOVAs to identify significant pairwise differences between the five growth forms, and find significant differentiation between five environmental variables, with differences between a combined woody and a combined herbaceous niche, and between the different evolutionary histories across the woody growth forms. Through our approach, the collection and analysis of publicly available spatial and environmental data can be automated, facilitating research into the environmental niche.
