## Supplementary Table S2 for "Climatic seasonality and topographic complexity shape plant growth form distributions in the Canary Islands"

### Sheet: Sheet1
Species	H	P	G	T	C	F	L	Source	Link
Hedypnois arenaria	0	1	0	1	0	0	1	Biota	https://www.biodiversidadcanarias.es/biota/especies?pagina=1&fastSearch=Hedypnois+arenaria
Matthiola longipetala	0	0	0	0	0	1	1	BioPortal (F/L)	Going through list of herbarium specimens
Ononis natrix	0	0	0	0	1	1	1	BioPortal (C/F/L)	Going through list of herbarium specimens
Retama rhodorhizoides	1	1	1	1	1	1		Biota	https://www.biodiversidadcanarias.es/biota/especies?pagina=1&searchSpeciesTabs=fastSearchTab&fastSearch=Retama+rhodorhizoides
Micromeria helianthemifolia	0	0	0	0	1	0	0	Biota/Flora book	https://www.biodiversidadcanarias.es/biota/especies?pagina=1&searchSpeciesTabs=fastSearchTab&fastSearch=Micromeria+helianthemifolia
Micromeria mahanensis	0	0	0	0	0	1	1	Biota	https://www.biodiversidadcanarias.es/biota/especies?pagina=1&searchSpeciesTabs=fastSearchTab&fastSearch=Micromeria+mahanensis
Nanorrhinum heterophyllum	0	0	0	0	0	1	1	BioPortal (L/F)	POWO: https://powo.science.kew.org/taxon/urn:lsid:ipni.org:names:20001436-1#distributions
Monanthes niphophila	0	0	0	1	0	0	0	POWO --> IPNI	https://www.ipni.org/n/274591-1
Sonchus heterophyllus	0	0	0	0	1	0	0	African Plant Database	https://africanplantdatabase.ch/en/nomen/specie/139399/sonchus-heterophyllus-boulos-u-reifenb-a-reifenb
Rubia angustifolia (is actually Rubia peregrina)	0	0	0	0	0	1	0	Biota	https://www.biodiversidadcanarias.es/biota/especie/F02257
Lotus campylocladus	1	1	0	1	0	0	0	Biota	https://www.biodiversidadcanarias.es/biota/especie/F02372
Rutheopsis tortuosa	1	1	1	1	1	0	0	Biota	https://www.biodiversidadcanarias.es/biota/especie/F00846
Torilis africana	1	1	1	1	1	0	0	Biota	https://www.biodiversidadcanarias.es/biota/especie/F00850
Pericallis tirmensis	0	0	0	0	1	0	0	Biota	https://www.biodiversidadcanarias.es/biota/especie/E09647
Pulicaria arabica	0	0	1	1	1	0	0	Biota	https://www.biodiversidadcanarias.es/biota/especie/F02419
Heliotropium messerschidioides									CAN NOT BE FOUND
Heliotropium ramosissimum								POWO (all islands)	https://powo.science.kew.org/taxon/urn:lsid:ipni.org:names:117174-1
								Bioportal (T)
Polycarpaea filifolia	0	0	1	1	1	0	0	Biota	https://www.biodiversidadcanarias.es/biota/especie/F00183
Silene obtusifolia								POWO (all islands)	https://powo.science.kew.org/taxon/urn:lsid:ipni.org:names:157937-1
Helianthemum henriquezii								POWO (all islands)	https://powo.science.kew.org/taxon/urn:lsid:ipni.org:names:77303214-1
Helianthemum tibiabinae	0	0	0	0	0	1	0	Biota	https://www.biodiversidadcanarias.es/biota/especie/E10526
Aeonium escobarii	0	1	0	0	0	0	0	Biota	https://www.biodiversidadcanarias.es/biota/especie/E09646
Monanthes praegeri								POWO (all islands)	https://powo.science.kew.org/taxon/urn:lsid:ipni.org:names:274595-1
Monanthes silensis								POWO (all islands)	https://powo.science.kew.org/taxon/urn:lsid:ipni.org:names:274598-1
Erica arborea								POWO (not native!)	https://powo.science.kew.org/taxon/urn:lsid:ipni.org:names:328204-1
								Bioportal (T)	https://bioportal.naturalis.nl/nl/multimedia/WAG.1779546_1733273229
Astragalus mareoticus	0	0	0	0	0	1	1	Biota	https://www.biodiversidadcanarias.es/biota/especie/F00483
Astragalus pelecinus	1	1	1	1	1	1	1	Biota	https://www.biodiversidadcanarias.es/biota/especie/F00485
Frankenia capitata	1	1	1	1	1	1	1	Biota	https://www.biodiversidadcanarias.es/biota/especie/F00899
Orobanche lavandulacea								POWO (all islands)	https://powo.science.kew.org/taxon/urn:lsid:ipni.org:names:662469-1
								Bioportal (GC)	https://bioportal.naturalis.nl/nl/multimedia/WAG.1141322_01006956826
Limonium rumicifolium								POWO (all islands)	https://powo.science.kew.org/taxon/urn:lsid:ipni.org:names:686955-1
								Bioportal (GC)	https://bioportal.naturalis.nl/nl/multimedia/L.2644275_504611425
									https://bioportal.naturalis.nl/nl/multimedia/WAG.1169624_987688967
									https://bioportal.naturalis.nl/nl/multimedia/L.2644276_0947200
Rosa nitidula	0	0	1	0	1	0	0	Biota	https://www.biodiversidadcanarias.es/biota/especie/E06831
Rosa gran-canariae	0	0	0	0	1	0	0	Biota	https://www.biodiversidadcanarias.es/biota/especie/E11047
Rosa cannadas-teydensis	0	0	0	1	0	0	0	Biota	https://www.biodiversidadcanarias.es/biota/especie/E10395
Rosa roque-muchachensis	0	1	0	0	0	0	0	Biota	https://www.biodiversidadcanarias.es/biota/especie/E11046
Thesium canariense	0	0	0	0	1	0	0	Biota	https://www.biodiversidadcanarias.es/biota/especie/F00751
Thesium palmense	0	1	0	0	0	0	0	Biota	https://www.biodiversidadcanarias.es/biota/especie/E09804
Viola kitaibeliana								POWO (all islands)	https://powo.science.kew.org/taxon/urn:lsid:ipni.org:names:868446-1
