## Supplementary Table S4 for "Climatic seasonality and topographic complexity shape plant growth form distributions in the Canary Islands"

### Sheet: Sheet1
Species Binomial	Source
Adenocarpus foliolosus	https://commons.wikimedia.org/wiki/File:Adenocarpus_foliolosus_kz2.JPG
Chrysojasminum odoratissimum	https://commons.wikimedia.org/wiki/File:IMG_7177-Jasminum_odoratissimum.JPG
Echium wildpretii	https://www3.gobiernodecanarias.org/medusa/wiki/index.php?title=Archivo:Tajinaste-rojo-del-Teide.png
Ocotea (Mespilodaphne) foetens	https://www3.gobiernodecanarias.org/medusa/wiki/index.php?title=Archivo:Tilo.png
Laurus novocanariensis	https://www3.gobiernodecanarias.org/medusa/wiki/index.php?title=Archivo:Laurel.png
Viola cheiranthifolia	Copyright Françoise Alsaker
Euphorbia handiensis	https://commons.wikimedia.org/wiki/File:Euphorbia_handiensis_2c.JPG
Tamarix canariensis	https://www3.gobiernodecanarias.org/medusa/wiki/index.php?title=Archivo:Tarajal.png
Convolvulus floridus	https://www3.gobiernodecanarias.org/medusa/wiki/index.php?title=Archivo:Guaidil.png
Cistus symphytifolius	https://commons.wikimedia.org/wiki/File:Cistus_symphythifolius.jpg
